# Convergent Inhibitory Cortical Circuit Disruption Drives Genetically Distinct Absence Seizures

**DOI:** 10.64898/2026.07.10.737818

**Authors:** Siyuan Song, Shu-Ning Natalie Lau, Doan Tran, Cecilia Ljungberg, Jianrong Tang, Qinglong Miao, Atul Maheshwari, Jeffrey L. Noebels, Xiaolong Jiang

## Abstract

Childhood absence epilepsy is one of the most common pediatric epilepsies, characterized by brief involuntary lapse in consciousness and generalized spike-wave discharges (SWDs) on EEG. Despite a growing list of causative genes, the core cortical circuit abnormalities driving this highly stereotyped SWD phenotype remain elusive. Using two well-established absence epilepsy mouse models carrying point mutations in distinct genes altering pre and postsynaptic transmission, stargazer (*Cacng2*) and tottering (*Cacna1a*), we show that a specific translaminar inhibitory microcircuit defined by layer 6 corticothalamic neurons (L6 CT) and a novel Tac1^+^ *Pvalb* interneuron subtype is disrupted in both models. This early functional defect was followed by a secondary, marked dysfunction of deep-layer somatostatin-expressing (*Sst*) interneurons that coincides with the postnatal developmental onset of seizures. Crucially, we established the serial causality of these cascading defects by demonstrating that chemogenetic disruption of the L6 CT-Tac1^+^ *Pvalb* microcircuit alone in wild-type mice is sufficient to induce both the secondary *Sst* interneuron dysfunction and contemporaneous emergence of SWDs. Together, these findings reveal a sequential translaminar synaptic dysfunction or ‘domino effect’ wherein a primary cell-autonomous defect triggers broader circuit adaptations permitting spike-wave hypersynchrony. Our results thus identify a convergent, causative cortical circuit pathology across two genetically heterogeneous absence epilepsy models, highlighting a common functional target for intervention.
