## Supplemental table3 for "Convergent Inhibitory Cortical Circuit Disruption Drives Genetically Distinct Absence Seizures"

### Sheet: Tac1 ephy.
Supplementary Data Table 1. Electrophysiological properties of Tac1+ PV interneurons, related to Fig. 1
CellType	Tac1+ PV	Tac1- PV
RMP (mV)	-71.77±4.62	-71.60±3.17
Input resistance (MOhm)	256.62±65.36	268.67±76.77
Membrane time constant (ms)	9.05±5.51	10.65±5.29
AP threshold (mV)	-40.17±6.47	-40.89±6.46
AP amplitude (mV)	82.83±2.35	84.88±1.35
AP width (ms)	0.63±0.08	0.63±0.14
Upstroke-to-downstroke ratio	1.74±0.21	1.56±0.19
Afterhyperpolarization (mV)	-18.58±3.48	-18.41±1.42
Afterdepolarization (mV)	0.00±0.00	0.00±0.00
ISI adaptation index	1.16±0.11	1.18±0.08
Max number of APs	57.83±13.92	55.57±8.58
Rheobase (pA)	49.17±30.04	50.71±33.47
Sag ratio	1.08±0.05	1.14±0.10
Latency (ms)	63.21±31.59	65.45±31.62
Latency @ +20pA current (ms)	28.51±12.45	21.17±20.83
Spike frequency adaptation	0.86±0.08	0.89±0.05
ISI Fano factor	0.00±0.00	0.00±0.00
ISI coefficient of variation	0.14±0.04	0.16±0.08
ISI average adaptation index	1.05±0.06	1.04±0.04
Rebound (mV)	2.42±2.29	2.46±2.00
Sag time (s)	0.21±0.18	0.16±0.09
Sag area (mV*s)	27.92±4.36	25.28±5.70
AP amplitude adaptation index	0.93±0.04	0.93±0.03
AP amplitude average adaptation index	0.99±0.01	0.99±0.01
AP Fano factor	1.68±0.65	1.80±1.21
AP coefficient of variation	0.17±0.06	0.18±0.10
Burstiness	0.00±0.00	0.00±0.00
Wildness	0.00±0.00	0.00±0.00
Rebound number of APs	0.00±0.00	0.00±0.00
n	12	11
mice used	7	6
Data are presented as Mean ± SD

### Sheet: Ephy. stg
Supplementary Data Table 1. Electrophysiology properties of distinct cell types in stg compared to WT, related to Fig. 2 and 3
CellType	PV								SST								PYR								VIP
Layer	II/III		IV		V		VI		II/III		IV		V		VI		II/III		IV		V		VI		II/III		IV		V		VI
Group	WT	stg	WT	stg	WT	stg	WT	stg	WT	stg	WT	stg	WT	stg	WT	stg	WT	stg	WT	stg	WT	stg	WT	stg	WT	stg	WT	stg	WT	stg	WT	stg
RMP (mV)	-70.32±2.69	-72.34±2.56	-72.83±2.78	-69.98±10.29	-72.77±4.08	-76.94±3.12	-69.19±4.14	-72.03±5.84	-72.19±1.62	-64.00±8.14	-67.17±7.64	-75.81±5.52	-71.56±1.63	-75.92±3.59	-72.11±11.11	-72.07±4.63	-73.17±1.15	-73.42±0.91	-74.11±1.29	-76.13±4.88	-72.47±2.26	-76.60±2.59	-72.80±2.48	-72.96±2.64	-78.06±5.76	-70.20±5.45	-70.09±9.10	-71.33±5.08	-74.52±4.38	-73.50±4.14	-71.68±3.17	-80.79±3.42
Input resistance (MOhm)	240.81±60.73	235.83±65.45	329.60±98.03	339.06±38.47	260.74±75.16	250.67±81.60	267.71±124.50	273.36±121.42	292.28±103.75	268.88±147.24	332.72±56.60	295.55±113.44	295.04±99.07	262.42±66.45	366.85±150.92	230.01±68.56	353.18±83.77	376.30±105.52	398.33±158.94	367.95±171.40	288.33±53.84	327.21±57.71	388.83±82.00	402.03±49.18	360.27±120.64	407.76±111.09	266.64±60.14	278.18±63.87	289.77±42.64	311.44±41.45	357.81±95.78	336.28±82.85
Membrane time constant (ms)	11.42±2.82	10.88±2.05	15.31±6.79	15.11±3.51	12.05±4.60	9.92±1.12	9.70±2.31	11.59±2.62	27.23±9.62	28.03±11.86	34.06±6.48	25.88±3.94	27.56±9.17	18.95±19.16	27.69±15.95	20.14±3.57	29.05±9.63	26.48±13.07	33.89±13.89	35.50±31.35	46.10±15.10	42.08±13.98	50.91±19.16	64.43±17.07	8.99±1.57	10.12±4.58	8.14±2.94	9.39±4.85	18.39±18.06	19.09±16.76	10.44±2.50	7.84±2.68
AP threshold (mV)	-43.68±3.99	-42.48±6.14	-39.16±5.92	-38.08±4.64	-44.77±9.91	-37.62±2.43	-38.78±5.11	-41.18±6.93	-43.70±4.18	-39.90±1.21	-46.20±5.64	-44.76±6.76	-37.64±7.12	-42.01±5.27	-42.06±2.52	-38.06±9.98	-33.00±6.87	-35.77±3.01	-35.05±5.30	-43.16±9.75	-35.35±2.50	-41.77±5.04	-38.72±3.03	-41.53±5.26	-41.92±1.56	-53.19±19.62	-46.13±8.99	-47.13±7.86	-41.85±3.86	-49.27±5.04	-45.85±7.37	-37.33±3.76
AP amplitude (mV)	87.13±8.62	87.69±5.64	85.06±5.95	81.32±8.41	86.46±2.69	81.80±1.66	79.69±3.80	81.55±4.63	94.18±5.13	87.73±5.45	93.02±5.31	90.00±6.02	93.74±5.58	89.76±11.07	83.52±6.27	88.87±7.60	86.69±6.90	86.60±5.73	92.02±7.32	93.17±6.41	87.69±1.70	93.42±4.09	89.30±4.35	90.13±5.11	89.84±6.27	98.68±14.45	77.40±11.70	84.44±8.10	91.07±5.80	92.79±4.65	90.44±6.38	90.39±3.78
AP width (ms)	0.61±0.15	0.65±0.17	0.66±0.14	0.72±0.12	0.65±0.12	0.69±0.06	0.58±0.14	0.72±0.11	1.21±0.52	1.22±0.46	1.25±0.27	1.05±0.24	0.97±0.11	1.15±0.48	0.81±0.20	0.95±0.22	2.00±0.20	1.83±0.20	1.88±0.26	1.55±0.58	2.08±0.04	2.13±0.03	2.17±0.08	2.09±0.06	1.01±0.19	0.73±0.19	0.66±0.28	0.62±0.19	1.19±0.16	1.31±0.25	1.11±0.20	1.12±0.13
Upstroke-to-downstroke ratio	1.92±0.38	1.75±0.32	1.77±0.24	1.96±0.34	1.67±0.19	2.18±0.15	1.70±0.29	1.85±0.28	3.61±1.58	3.42±1.14	3.39±1.04	3.28±1.52	2.88±0.39	3.98±2.09	2.04±0.52	3.12±0.79	6.34±0.99	6.10±0.88	6.53±1.06	4.91±1.80	5.88±0.70	6.26±0.32	6.61±0.30	5.98±0.40	3.25±0.97	2.48±0.79	1.76±0.59	1.79±0.43	3.41±0.35	3.90±0.36	3.22±0.63	3.63±0.22
Afterhyperpolarization (mV)	-16.10±4.22	-19.90±3.65	-20.91±7.13	-19.39±3.44	-17.43±3.59	-20.81±2.70	-18.47±2.39	-18.18±7.06	-10.17±7.60	-15.34±4.71	-10.98±5.22	-12.25±6.61	-13.46±3.97	-13.96±6.77	-17.97±4.30	-12.70±4.57	-4.95±6.01	-4.61±2.92	-5.21±0.97	-5.38±4.60	-9.57±2.00	-9.67±2.72	-10.89±2.89	-10.99±4.37	-10.30±2.98	-8.16±7.23	-13.20±3.91	-11.05±9.64	-12.67±3.74	-2.14±7.69	-6.87±6.46	-11.35±2.61
Afterdepolarization (mV)	0.00±0.00	0.00±0.00	0.00±0.00	0.00±0.00	0.00±0.00	0.00±0.00	0.00±0.00	0.00±0.00	0.00±0.00	0.87±2.13	0.00±0.00	0.00±0.00	2.86±2.79	0.21±0.50	0.27±0.66	0.00±0.00	0.00±0.00	0.00±0.00	0.43±1.06	0.40±0.99	0.00±0.00	0.00±0.00	0.00±0.00	0.00±0.00	0.00±0.00	1.41±3.46	0.00±0.00	0.92±1.78	0.00±0.00	0.93±2.28	0.00±0.00	0.00±0.00
ISI adaptation index	1.22±0.16	1.19±0.09	1.13±0.12	1.01±0.38	1.21±0.22	1.10±0.04	1.07±0.07	1.16±0.14	1.30±0.47	1.29±0.16	1.20±0.10	1.20±0.19	1.16±0.13	1.21±0.05	1.13±0.08	1.22±0.23	1.60±0.28	2.08±0.83	1.68±0.32	1.37±0.37	1.37±0.11	1.29±0.08	1.24±0.08	1.32±0.15	1.06±0.23	1.39±0.73	1.01±0.14	1.34±0.31	1.08±0.19	1.17±0.19	0.87±0.20	1.51±0.30
Sag ratio	1.07±0.04	1.10±0.08	1.15±0.09	1.09±0.06	1.09±0.05	1.05±0.02	1.10±0.11	1.17±0.18	1.20±0.13	1.12±0.08	1.10±0.07	1.12±0.08	1.10±0.03	1.05±0.02	1.19±0.14	1.11±0.09	1.08±0.05	1.08±0.04	1.08±0.03	1.07±0.04	1.10±0.02	1.12±0.03	1.12±0.06	1.12±0.02	1.04±0.02	1.07±0.05	1.08±0.04	1.04±0.03	1.03±0.02	1.05±0.03	1.07±0.04	1.03±0.01
Latency (ms)	91.16±98.22	92.60±113.50	54.80±38.78	71.37±79.02	54.93±35.82	33.37±7.50	54.49±55.08	56.26±51.25	106.13±34.48	117.05±111.45	105.94±50.10	178.75±202.92	108.83±61.99	115.60±122.63	124.29±70.85	173.95±188.25	241.53±95.26	182.46±72.39	155.01±22.28	160.40±85.17	291.33±74.30	248.88±41.84	331.49±63.98	271.00±84.77	100.69±74.24	118.81±181.47	66.36±46.65	53.19±46.29	132.04±58.87	95.63±91.80	114.72±94.47	152.27±41.10
Latency @ +20pA current (ms)	23.39±11.03	20.19±12.99	72.01±117.07	46.56±63.28	21.76±11.84	21.61±2.67	29.04±28.38	25.86±18.89	56.25±18.25	42.21±31.42	49.05±24.92	95.11±103.03	53.31±17.04	62.21±58.44	27.81±13.01	68.57±29.62	123.98±32.34	101.85±37.54	89.22±31.27	81.05±40.45	146.02±20.76	147.23±27.19	168.29±20.82	137.49±26.57	37.64±23.23	45.89±72.86	16.40±9.93	18.08±11.58	31.59±7.60	16.05±10.59	25.99±12.56	66.80±12.08
Spike frequency adaptation	0.84±0.08	0.83±0.13	0.88±0.08	0.87±0.08	0.89±0.06	0.69±0.08	0.79±0.09	0.69±0.21	0.53±0.24	0.51±0.24	0.63±0.10	0.47±0.27	0.61±0.16	0.52±0.26	0.76±0.13	0.65±0.19	0.80±0.09	0.74±0.09	0.69±0.09	0.69±0.16	0.55±0.07	0.58±0.05	0.70±0.09	0.70±0.09	0.58±0.13	0.67±0.22	0.77±0.16	0.81±0.11	0.84±0.31	0.68±0.14	0.75±0.17	0.67±0.09
ISI Fano factor	0.00±0.00	0.00±0.00	0.00±0.00	0.00±0.00	0.00±0.00	0.00±0.00	0.00±0.00	0.01±0.02	0.02±0.03	0.01±0.03	0.00±0.00	0.01±0.00	0.00±0.00	0.01±0.00	0.00±0.00	0.00±0.00	0.00±0.00	0.00±0.00	0.00±0.00	0.00±0.00	0.01±0.00	0.01±0.00	0.01±0.00	0.01±0.00	0.01±0.01	0.01±0.01	0.00±0.00	0.00±0.00	0.01±0.00	0.00±0.00	0.00±0.00	0.01±0.01
ISI coefficient of variation	0.14±0.05	0.23±0.27	0.11±0.06	0.10±0.03	0.10±0.04	0.23±0.08	0.17±0.09	0.39±0.52	0.52±0.42	0.36±0.26	0.29±0.05	0.34±0.16	0.35±0.18	0.41±0.17	0.19±0.10	0.32±0.12	0.24±0.06	0.29±0.07	0.27±0.05	0.31±0.03	0.38±0.06	0.37±0.04	0.33±0.05	0.35±0.05	0.41±0.21	0.32±0.28	0.19±0.10	0.22±0.16	0.33±0.11	0.28±0.06	0.25±0.07	0.42±0.12
ISI average adaptation index	1.13±0.13	1.04±0.03	1.27±0.60	1.04±0.07	1.03±0.01	1.03±0.01	1.06±0.07	1.09±0.05	1.30±0.29	1.24±0.25	1.17±0.07	1.18±0.14	1.21±0.15	1.22±0.06	1.05±0.04	1.23±0.16	1.31±0.14	1.63±0.43	1.25±0.10	1.28±0.28	1.51±0.17	1.34±0.11	1.28±0.05	1.37±0.12	1.15±0.09	1.17±0.20	1.09±0.14	1.16±0.17	1.15±0.11	1.13±0.07	1.06±0.07	1.34±0.41
Rebound (mV)	0.04±0.10	2.05±1.94	3.59±1.94	3.05±2.30	3.34±2.83	1.37±1.05	0.54±0.61	1.51±2.00	3.89±1.80	4.00±3.14	3.39±1.70	2.88±1.37	3.42±0.89	1.02±0.85	5.00±4.19	2.53±2.99	0.86±0.92	1.31±0.86	0.48±0.58	0.75±0.62	1.29±0.43	1.59±1.02	1.01±1.32	1.40±0.40	2.08±1.14	0.76±1.23	1.38±1.90	1.34±1.64	2.42±1.36	3.05±1.09	6.21±4.11	0.36±0.30
Sag time (s)	0.10±0.18	0.31±0.15	0.33±0.11	0.38±0.08	0.18±0.08	0.22±0.11	0.12±0.16	0.24±0.22	0.41±0.07	0.42±0.12	0.30±0.18	0.24±0.12	0.45±0.04	0.25±0.17	0.38±0.16	0.33±0.15	0.31±0.09	0.32±0.13	0.28±0.16	0.27±0.13	0.41±0.03	0.39±0.06	0.44±0.07	0.43±0.03	0.27±0.14	0.07±0.14	0.21±0.25	0.00±0.00	0.24±0.13	0.34±0.10	0.37±0.09	0.11±0.10
Sag area (mV*s)	11.49±21.96	33.33±15.87	35.17±12.27	43.12±13.34	20.42±9.64	22.59±11.05	12.37±17.58	22.44±20.69	48.54±10.45	51.21±18.47	36.56±18.98	28.49±14.20	58.19±5.85	46.86±15.09	54.21±26.81	42.00±12.29	29.14±11.01	29.93±12.29	24.58±14.09	26.56±12.49	35.91±3.56	36.52±5.37	40.42±7.64	42.17±3.52	31.44±15.49	30.76±11.70	25.16±29.73	26.21±29.78	28.74±15.44	43.67±12.19	46.67±13.02	44.88±14.74
AP amplitude adaptation index	0.93±0.01	0.91±0.03	0.93±0.03	0.93±0.03	0.93±0.03	0.92±0.01	0.94±0.02	0.91±0.03	0.87±0.10	0.86±0.07	0.90±0.02	0.91±0.02	0.90±0.05	0.91±0.07	0.91±0.03	0.89±0.06	0.86±0.04	0.79±0.10	0.86±0.05	0.86±0.07	0.91±0.02	0.92±0.01	0.92±0.01	0.93±0.01	0.71±0.08	0.82±0.11	0.82±0.06	0.89±0.07	0.70±0.08	0.62±0.05	0.74±0.08	0.72±0.03
AP amplitude average adaptation index	0.99±0.00	0.99±0.00	0.99±0.01	0.99±0.00	0.99±0.00	0.99±0.00	0.99±0.01	0.99±0.01	0.97±0.03	0.96±0.02	0.98±0.00	0.98±0.01	0.97±0.02	0.97±0.02	0.99±0.01	0.97±0.02	0.97±0.01	0.98±0.02	0.98±0.01	0.98±0.01	0.95±0.01	0.96±0.01	0.96±0.01	0.96±0.01	0.97±0.01	0.98±0.02	0.98±0.02	0.99±0.01	0.95±0.03	0.95±0.03	0.97±0.01	0.97±0.03
AP Fano factor	2.46±0.88	1.91±0.91	1.36±0.94	1.21±1.43	1.29±1.28	0.78±0.34	1.74±1.40	0.89±0.78	1.80±1.51	1.95±0.94	2.40±1.05	2.34±2.86	2.00±0.86	1.03±0.72	1.19±0.98	3.28±1.84	2.13±0.71	2.63±1.12	2.58±1.10	2.77±1.62	2.40±0.84	2.12±0.44	2.88±1.09	1.56±0.58	3.73±2.30	1.59±0.75	0.81±0.39	1.01±0.51	2.50±0.97	3.02±0.53	3.61±1.52	2.50±0.90
AP coefficient of variation	0.23±0.04	0.19±0.05	0.15±0.07	0.14±0.09	0.14±0.10	0.12±0.03	0.18±0.07	0.12±0.06	0.16±0.08	0.18±0.05	0.21±0.06	0.18±0.11	0.19±0.05	0.12±0.05	0.14±0.07	0.24±0.10	0.19±0.04	0.21±0.06	0.21±0.06	0.22±0.08	0.20±0.04	0.18±0.03	0.22±0.05	0.16±0.04	0.27±0.09	0.17±0.05	0.13±0.04	0.13±0.04	0.21±0.05	0.24±0.02	0.27±0.07	0.21±0.05
Burstiness	0.00±0.00	0.00±0.00	0.00±0.00	0.00±0.00	0.00±0.00	0.00±0.00	0.00±0.00	0.00±0.00	0.03±0.07	0.06±0.14	0.00±0.00	0.10±0.24	0.05±0.12	0.00±0.00	0.00±0.00	0.12±0.14	0.00±0.00	0.15±0.18	0.05±0.11	0.00±0.00	0.11±0.18	0.22±0.15	0.00±0.00	0.17±0.10	0.09±0.22	0.09±0.22	0.07±0.16	0.08±0.20	0.00±0.00	0.04±0.10	0.10±0.15	0.22±0.25
Wildness	0.00±0.00	0.00±0.00	0.00±0.00	0.00±0.00	0.00±0.00	0.00±0.00	0.00±0.00	0.00±0.00	0.00±0.00	0.00±0.00	0.00±0.00	0.00±0.00	0.00±0.00	0.00±0.00	0.00±0.00	0.00±0.00	0.17±0.41	0.33±0.52	0.00±0.00	0.00±0.00	0.00±0.00	0.17±0.41	0.00±0.00	0.00±0.00	0.00±0.00	0.33±0.82	0.00±0.00	0.67±1.63	0.00±0.00	0.00±0.00	0.00±0.00	0.00±0.00
Rebound number of APs	0.00±0.00	0.00±0.00	0.00±0.00	0.00±0.00	0.33±0.82	0.00±0.00	0.00±0.00	0.17±0.41	0.00±0.00	0.00±0.00	0.00±0.00	0.00±0.00	0.00±0.00	0.00±0.00	0.00±0.00	0.00±0.00	0.00±0.00	0.00±0.00	0.00±0.00	0.00±0.00	0.00±0.00	0.00±0.00	0.00±0.00	0.00±0.00	0.00±0.00	0.00±0.00	0.00±0.00	0.00±0.00	0.00±0.00	0.00±0.00	0.33±0.52	0.00±0.00
n	7	6	7	8	10	11	10	9	7	6	7	7	8	8	7	9	7	8	6	7	10	7	8	8	6	6	6	7	7	8	7	7
mice used	6	5	6	6	7	8	7	7	5	5	6	6	5	5	6	7	5	6	5	5	7	5	6	6	5	5	4	5	5	6	6	6
Data are presented as Mean ± SD

### Sheet: Ephy. in CNO
Supplementary Data Table 1. Electrophysiological properties of PV and SST interneurons in CNO-treated mice, related to Fig.5
CellType	PV								SST
Layer	II/III		IV		V		VI		II/III		IV		V		VI
Group	Water	CNO	Water	CNO	Water	CNO	Water	CNO	Water	CNO	Water	CNO	Water	CNO	Water	CNO
RMP (mV)	-69.77±1.87	-72.53±2.27	-72.81±3.32	-74.19±6.57	-72.5±1.66	-76.81±4	-67.51±2.97	-73.36±6.17	-72.97±1.52	-66.21±8.27	-66.81±7.91	-76.47±5.34	-71.78±1.19	-76.92±3.5	-70.23±10.22	-73.19±5.19
Input resistance (MOhm)	216.57±32.09	236.94±65.43	326.94±92.48	338.21±42.67	289.54±50.52	251.57±91.41	217.85±111.87	254.51±106.61	318.48±93.41	219.21±87.62	325.66±59.26	296.38±113.17	307.12±105.95	262.66±66.69	397.7±148.74	249.32±58.35
Membrane time constant (ms)	10.23±1.15	10.83±1.6	15.49±6.24	15.28±3.9	12.41±3.74	11.12±0.95	9.04±2.27	11.12±2.22	29.46±10.37	25.7±10.99	35.7±7.13	26.85±4.06	27.41±9.17	19.73±18.87	30.92±16.68	21.7±3.64
AP threshold (mV)	-43.81±4	-42.29±5.29	-39.4±5.6	-38.52±3.05	-46.43±7.47	-38.68±1.51	-39.96±3.89	-40.99±7.09	-44.06±4.3	-40.99±1.48	-46.48±6.08	-45.59±6.64	-40.37±5.67	-43.05±5.17	-43.59±2.34	-39.28±11.1
AP amplitude (mV)	87.77±9.44	87.83±6	85.36±5.55	84.41±6.08	85.88±3.26	83.39±1.68	79.79±1.59	80.66±4	95.15±5.72	87.54±5.23	95.06±4.75	90.97±6.08	93.94±5.42	90.12±10.8	84.9±6.6	90.43±8.45
AP width (ms)	0.58±0.11	0.65±0.17	0.67±0.14	0.68±0.08	0.66±0.09	0.7±0.07	0.51±0.03	0.73±0.11	1.3±0.54	1.25±0.51	1.18±0.19	1.06±0.24	0.97±0.11	1.16±0.48	0.85±0.2	1.04±0.12
Upstroke-to-downstroke ratio	1.86±0.39	1.76±0.31	1.78±0.24	1.9±0.34	1.76±0.18	2.2±0.15	1.53±0.19	1.98±0.23	3.71±1.75	3.45±1.27	3.09±0.81	3.28±1.52	2.77±0.43	4.01±2.11	2.06±0.58	3.37±0.57
Afterhyperpolarization (mV)	-16.7±5.03	-20.2±3.7	-21.59±7.09	-19.12±2.27	-18.61±2.37	-22.81±0.83	-18.79±2.26	-17.4±7.21	-11.03±8.86	-15.86±5.37	-12.9±5.17	-12.9±6.85	-14.7±4.55	-14.92±6.97	-18.59±4.73	-12.68±4.76
Afterdepolarization (mV)	0±0	0±0	0±0	0±0	0±0	0±0	0±0	0±0	0±0	1.05±2.34	0±0	0±0	3.9±2.9	0.35±0.87	0±0	0±0
ISI adaptation index	1.27±0.12	1.19±0.09	1.13±0.12	0.98±0.41	1.24±0.23	1.09±0.04	1.08±0.07	1.16±0.14	1.31±0.52	1.33±0.15	1.17±0.05	1.2±0.19	1.18±0.14	1.21±0.05	1.13±0.09	1.32±0.07
Sag ratio	1.07±0.05	1.1±0.08	1.15±0.09	1.1±0.06	1.1±0.05	1.05±0.02	1.13±0.12	1.17±0.18	1.23±0.12	1.11±0.08	1.11±0.07	1.12±0.08	1.1±0.03	1.05±0.02	1.22±0.14	1.1±0.1
Latency (ms)	54.14±40.87	91.23±112.52	55.31±38.85	80.12±83.96	46.38±28.53	32.07±6.04	31.23±23.21	55.6±49.37	107.12±38.63	132.27±118.69	87.12±10.29	179.69±203.13	109.09±71.65	116.3±122.77	118.94±77.2	98.25±21.06
Latency @ +20pA current (ms)	21.25±10.62	59.12±103.9	72.62±116.94	54.3±67.32	22.42±10.76	20.3±1.9	16.04±8.37	26.75±19.45	60.54±18.4	46.47±34.01	40.47±7.42	95.66±103.26	51.36±16.31	63.54±58.78	28.67±14.96	58.25±10.4
Spike frequency adaptation	0.83±0.08	0.83±0.13	0.88±0.08	0.88±0.07	0.89±0.04	0.68±0.08	0.77±0.11	0.69±0.21	0.61±0.18	0.47±0.24	0.64±0.11	0.48±0.27	0.66±0.15	0.52±0.27	0.78±0.14	0.65±0.21
ISI Fano factor	0±0	0±0	0±0	0±0	0±0	0±0	0±0	0.01±0.02	0.01±0.01	0.02±0.03	0±0	0.01±0	0±0	0.01±0	0±0	0±0
ISI coefficient of variation	0.15±0.05	0.23±0.27	0.11±0.06	0.1±0.03	0.1±0.03	0.23±0.09	0.19±0.11	0.39±0.52	0.35±0.14	0.39±0.28	0.29±0.06	0.34±0.16	0.36±0.2	0.41±0.17	0.18±0.1	0.34±0.13
ISI average adaptation index	1.16±0.14	1.04±0.03	1.27±0.6	1.04±0.08	1.02±0.02	1.02±0.01	1.08±0.08	1.09±0.05	1.29±0.33	1.28±0.26	1.16±0.07	1.18±0.14	1.19±0.17	1.22±0.06	1.05±0.05	1.25±0.17
Rebound (mV)	0.05±0.11	2.05±1.94	3.6±1.93	3.27±2.51	3.97±2.75	1.51±1.13	0.2±0.4	1.51±2.01	4.35±1.58	3.94±3.51	3.65±1.76	2.88±1.37	3.66±0.91	1.02±0.85	5.72±4.31	2.48±3.34
Sag time (s)	0.03±0.06	0.31±0.15	0.33±0.11	0.38±0.09	0.19±0.09	0.23±0.12	0.08±0.16	0.24±0.22	0.4±0.07	0.41±0.14	0.32±0.2	0.24±0.12	0.45±0.04	0.25±0.17	0.39±0.18	0.33±0.16
Sag area (mV*s)	2.91±6.51	33.55±15.85	35.94±12.31	43.52±15.08	19.77±9.03	23.57±11.53	6.64±13.28	22.67±21.15	48.9±11.74	48.3±17.57	38.2±21.74	29.18±13.8	58.95±6.45	25.37±17.79	57.97±28.72	37.95±19.51
AP amplitude adaptation index	0.93±0.01	0.91±0.03	0.93±0.03	0.94±0.03	0.96±0.03	0.92±0.02	0.94±0.03	0.91±0.03	0.87±0.11	0.85±0.07	0.91±0.02	0.91±0.02	0.91±0.05	0.91±0.07	0.91±0.03	0.9±0.06
AP amplitude average adaptation index	0.99±0.01	0.99±0	0.99±0.01	0.99±0	1±0	0.99±0	0.99±0.01	0.99±0.01	0.97±0.03	0.96±0.03	0.98±0	0.98±0.01	0.98±0.01	0.97±0.02	0.99±0.01	0.97±0.02
AP Fano factor	2.16±0.53	1.91±0.91	1.36±0.94	1.24±1.6	1.46±1.33	0.74±0.36	1.19±0.57	0.89±0.78	1.49±1.46	1.82±1	2.36±1.17	2.34±2.85	1.83±0.82	1.03±0.72	1.24±1.09	3.82±1.44
AP coefficient of variation	0.22±0.02	0.19±0.05	0.15±0.07	0.14±0.1	0.16±0.11	0.11±0.03	0.15±0.05	0.12±0.06	0.14±0.07	0.17±0.05	0.21±0.06	0.18±0.11	0.18±0.05	0.12±0.05	0.14±0.07	0.27±0.07
Burstiness	0±0	0±0	0±0	0±0	0±0	0±0	0±0	0±0	0±0	0.07±0.15	0±0	0.1±0.24	0.06±0.13	0±0	0±0	0.14±0.15
Wildness	0±0	0±0	0±0	0±0	0±0	0±0	0±0	0±0	0±0	0±0	0±0	0±0	0±0	0±0	0±0	0±0
Rebound number of APs	0±0	0±0	0±0	0±0	0.2±0.45	0±0	0±0	0.17±0.41	0±0	0±0	0±0	0±0	0±0	0±0	0±0	0±0
n	8	10	8	8	9	7	8	9	7	6	7	7	9	7	8	8
mice used	6	7	6	5	6	5	6	6	6	5	6	5	7	5	6	6
Data are presented as Mean ± SD

### Sheet: Ephy. in Tg
Supplementary Data Table 1. Electrophysiological properties of PV and SST interneurons in tg mice, related to Fig.6
CellType	PV								SST
Layer	II/III		IV		V		VI		II/III		IV		V		VI
Group	WT	tg	WT	tg	WT	tg	WT	tg	WT	tg	WT	tg	WT	tg	WT	tg
RMP (mV)	-72.03±3.69	-72.17±1.02	-73.52±2.97	-70.33±10.75	-72.77±2.13	-75.66±5.03	-68.70±3.65	-72.88±6.68	-73.26±1.70	-66.55±8.35	-67.06±7.81	-72.20±8.33	-70.25±1.40	-76.12±4.09	-72.23±10.58	-73.21±4.96
Input resistance (MOhm)	279.58±83.05	230.23±71.06	301.32±71.43	339.73±37.43	290.52±52.38	239.82±84.60	232.32±105.60	246.50±121.40	318.08±93.30	219.30±87.42	325.37±59.52	313.99±141.32	282.27±93.51	273.37±68.29	339.19±156.92	249.08±58.40
Membrane time constant (ms)	12.20±3.06	10.80±1.78	16.70±7.30	15.99±3.46	13.03±5.36	10.81±0.82	9.83±2.88	11.43±2.85	29.32±10.28	25.83±10.88	35.39±7.29	30.18±7.20	28.33±7.94	12.92±11.83	27.79±14.59	21.77±3.29
AP threshold (mV)	-42.42±5.64	-42.50±6.45	-38.79±4.82	-38.90±4.54	-46.66±9.24	-38.50±2.20	-40.95±4.39	-40.97±6.90	-43.81±4.17	-41.06±1.79	-46.39±5.86	-43.66±5.51	-38.04±6.69	-41.01±4.79	-43.27±2.79	-38.99±11.33
AP amplitude (mV)	85.87±9.16	87.59±5.50	85.75±6.76	82.25±8.53	87.39±1.56	83.79±2.05	81.52±2.87	81.30±4.27	95.08±5.53	87.66±5.39	95.06±4.74	92.31±5.40	93.57±4.94	88.32±11.55	85.79±6.64	90.23±8.32
AP width (ms)	0.68±0.20	0.59±0.10	0.66±0.17	0.72±0.12	0.67±0.13	0.68±0.07	0.55±0.12	0.73±0.12	1.29±0.54	1.24±0.51	1.17±0.19	1.05±0.23	0.98±0.10	1.16±0.54	0.81±0.18	1.04±0.12
Upstroke-to-downstroke ratio	1.92±0.34	1.66±0.24	1.78±0.26	1.96±0.34	1.70±0.22	2.11±0.22	1.66±0.31	1.93±0.23	3.70±1.76	3.45±1.27	3.08±0.81	3.24±1.51	2.90±0.35	4.06±2.32	2.20±0.64	3.37±0.57
Afterhyperpolarization (mV)	-17.92±4.30	-22.26±2.31	-24.57±3.37	-20.23±3.06	-15.86±3.81	-21.65±2.49	-18.86±1.95	-18.79±7.98	-11.04±8.81	-16.19±5.16	-12.72±5.19	-11.75±4.46	-11.83±1.69	-14.39±7.53	-17.06±5.27	-12.46±4.87
Afterdepolarization (mV)	0.00±0.00	0.00±0.00	0.00±0.00	0.00±0.00	0.00±0.00	0.00±0.00	0.00±0.00	0.00±0.00	0.00±0.00	1.04±2.34	0.00±0.00	0.00±0.00	2.54±2.40	0.25±0.55	0.23±0.62	0.00±0.00
ISI adaptation index	1.20±0.17	1.16±0.06	1.10±0.10	1.01±0.38	1.24±0.23	1.10±0.04	1.09±0.07	1.14±0.15	1.31±0.52	1.33±0.15	1.17±0.05	1.18±0.20	1.17±0.12	1.21±0.06	1.15±0.09	1.32±0.07
Sag ratio	1.09±0.08	1.08±0.05	1.17±0.09	1.09±0.06	1.10±0.04	1.05±0.02	1.12±0.11	1.17±0.20	1.23±0.12	1.11±0.08	1.11±0.07	1.13±0.08	1.11±0.02	1.05±0.28	1.17±0.14	1.10±0.10
Latency (ms)	97.82±95.17	101.05±125.15	63.63±37.09	72.06±78.85	61.59±33.36	31.71±9.31	34.03±20.68	59.23±57.15	106.83±38.82	131.92±118.34	86.47±10.68	137.19±199.28	94.17±32.84	118.83±136.96	122.56±65.06	98.07±20.91
Latency @ +20pA current (ms)	33.47±25.49	63.94±114.88	24.94±5.50	47.51±63.46	24.07±12.04	20.96±4.54	18.74±8.02	28.52±20.56	60.36±18.35	46.56±33.92	39.92±7.40	89.49±106.56	54.67±17.58	64.43±65.33	30.26±12.96	58.14±10.57
Spike frequency adaptation	0.86±0.06	0.82±0.14	0.89±0.09	0.87±0.08	0.91±0.06	0.72±0.09	0.78±0.10	0.66±0.22	0.60±0.18	0.47±0.24	0.63±0.11	0.50±0.29	0.61±0.16	0.49±0.28	0.68±0.26	0.65±0.21
ISI Fano factor	0.00±0.00	0.00±0.00	0.00±0.00	0.00±0.00	0.00±0.00	0.00±0.00	0.00±0.00	0.01±0.03	0.01±0.01	0.02±0.03	0.00±0.00	0.01±0.00	0.00±0.00	0.01±0.00	0.01±0.03	0.00±0.00
ISI coefficient of variation	0.14±0.05	0.24±0.30	0.10±0.06	0.11±0.03	0.09±0.03	0.22±0.08	0.19±0.10	0.44±0.57	0.35±0.14	0.39±0.28	0.29±0.06	0.34±0.16	0.35±0.18	0.43±0.18	0.35±0.44	0.34±0.13
ISI average adaptation index	1.12±0.13	1.03±0.01	1.31±0.66	1.04±0.07	1.03±0.02	1.03±0.01	1.07±0.07	1.09±0.05	1.29±0.33	1.28±0.26	1.16±0.07	1.17±0.14	1.21±0.16	1.22±0.07 ​​	1.09±0.13	1.25±0.16
Rebound (mV)	1.06±2.15	1.30±0.67	4.06±1.84	3.05±2.30	3.82±2.89	1.25±0.93	0.37±0.52	1.06±1.86	4.35±1.58	3.94±3.51	3.65±1.76	2.96±1.45	3.40±0.89	0.87±0.85	4.52±4.04	2.48±3.34
Sag time (s)	0.19±0.20	0.29±0.16	0.38±0.06	0.38±0.08	0.19±0.09	0.21±0.10	0.07±0.14	0.19±0.21	0.40±0.07	0.41±0.14	0.32±0.20	0.30±0.14	0.44±0.04	0.21±0.15	0.39±0.15	0.33±0.16
Sag area (mV*s)	22.56±24.35	31.63±16.41	40.43±5.85	43.90±13.50	22.21±10.22	22.08±10.46	6.89±12.23	19.14±21.11	48.92±11.71	47.92±17.34	38.06±21.45	37.42±21.96	56.77±7.63	20.17±14.47	54.46±24.44	38.12±19.42
AP amplitude adaptation index	0.94±0.01	0.91±0.03	0.94±0.03	0.93±0.03	0.93±0.04	0.92±0.01	0.94±0.02	0.90±0.03	0.87±0.11	0.85±0.07	0.91±0.02	0.91±0.02	0.90±0.05	0.90±0.08	0.91±0.03	0.90±0.06
AP amplitude average adaptation index	0.99±0.00	0.99±0.00	0.99±0.01	0.99±0.00	0.99±0.00	0.99±0.00	0.99±0.01	0.99±0.01	0.97±0.03	0.96±0.03	0.98±0.00	0.98±0.01	0.97±0.02	0.97±0.03	0.98±0.01	0.97±0.02
AP Fano factor	2.97±1.04	1.61±0.60	1.55±0.93	1.21±1.43	1.44±1.33	0.73±0.34	1.20±0.50	0.59±0.32	1.49±1.46	1.82±0.99	2.36±1.17	2.69±2.71	2.01±0.86	1.00±0.80	1.50±1.21	3.82±1.44
AP coefficient of variation	0.25±0.04	0.17±0.04	0.17±0.07	0.14±0.09	0.16±0.10	0.11±0.03	0.15±0.04	0.10±0.03	0.14±0.07	0.17±0.05	0.21±0.06	0.20±0.11	0.19±0.05	0.12±0.06	0.16±0.07	0.27±0.07
Burstiness	0.00±0.00	0.00±0.00	0.00±0.00	0.00±0.00	0.00±0.00	0.00±0.00	0.00±0.00	0.00±0.00	0.00±0.00	0.07±0.15	0.00±0.00	0.00±0.00	0.00±0.00	0.00±0.00	0.03±0.07	0.14±0.15
Wildness	0.00±0.00	0.00±0.00	0.00±0.00	0.00±0.00	0.00±0.00	0.00±0.00	0.00±0.00	0.00±0.00	0.00±0.00	0.00±0.00	0.00±0.00	0.00±0.00	0.00±0.00	0.00±0.00	0.00±0.00	0.00±0.00
Rebound number of APs	0.00±0.00	0.00±0.00	0.00±0.00	0.00±0.00	0.00±0.00	0.00±0.00	0.00±0.00	0.00±0.00	0.00±0.00	0.00±0.00	0.00±0.00	0.00±0.00	0.00±0.00	0.00±0.00	0.00±0.00	0.00±0.00
n	7	6	7	7	6	8	8	9	5	6	6	7	6	6	7	6
mice used	5	5	6	5	5	6	6	6	5	5	5	6	5	4	6	5
Data are presented as Mean ± SD
